# CSF1R-CAR T cells induce CSF1R signalling and promote cancer cell growth

**DOI:** 10.1101/2024.12.17.629028

**Authors:** Aurora Callahan, Xinyan Zhang, Amber Wang, Aisharja Mojumdar, Longhui Zeng, Xiaolei Su, Arthur R. Salomon

## Abstract

Chimeric antigen receptor (CAR) T cells have transformed the landscape of cancer therapy and demonstrate unprecedented success in treating relapsed/refractory blood cancers. The mechanism underlaying the interactions and responses of CAR T cells and their targets remain incompletely understood. Previous studies focus on the activation of CAR T cells and attempt to optimise CAR design to increase efficacy, meanwhile ignoring tumours and their responses to CAR ligation. Here, we evaluate the signalling capacity of a second generation CSF1-tageted CSF1R CAR compared with a scFv-targeted CD19-CAR using a SILAC co-culture approach coupled with phosphotyrosine (pY) enrichment and LC-MS/MS. We show that ligation of CSF1R-expressing THP1 cells with CSF1R-CAR T cells induces CSF1R-like signalling in THP1 cells, whereas no target cell signalling response is observed after CD19- CAR/Raji B cell ligation. Using small molecule inhibitors of Lck, actin polymerisation, and CSF1R, we find that CAR-induced CSF1R signalling in THP1 cells depends exclusively on CSF1R kinase activity with no participation from T cell activation. Consistently, CSF1R- CAR T cells promote THP1 growth at low effector-to-target (E:T) ratios but prevent THP1 growth at high E:T ratios. Our data provide evidence for an unintended consequence of CARs; CAR-induced signalling in cancer cells. These data may have broad implications for the choice of CAR antigen for optimal clinical efficacy.

**One Sentence Summary:** CSF1R-CAR activates intracellular signalling cascades in THP1 cells, which promote THP1 cell growth.
