## Supplementary material for "CSF1R-CAR T cells induce CSF1R signalling and promote cancer cell growth": Code and Western RAW data: carj_holmsidak_stats.csv

id	way	df1	df2	f stat	f_crit	pvalue	alpha	Reject
ANOVA	1	9	20	4.8156647324721655	2.39281410844228	0.0016590425120190933	0.05	True
id	Test	Group 1	Group 2	Size 1	Size 2	muDiff	t stat	pvalue	tails	DF	alpha
FisherLSD	Protected	CAR-J CSF1R 0 : 1	CAR-J CSF1R 1:10	3	3	-1.4194300166666665	-0.17945471912634564	0.859386295044299	2	20	0.05
		CAR-J CSF1R 0 : 1	CAR-J CSF1R 1 : 3	3	3	3.877623733333334	0.4902375388517642	0.6293007375946311
		CAR-J CSF1R 0 : 1	CAR-J CSF1R 1 : 1	3	3	22.62687533333333	2.860654988250628	0.009665316556057624
		CAR-J CSF1R 0 : 1	CAR-J CSF1R 3 : 1	3	3	34.00306166666666	4.298915627525755	0.0003497494859472372
		CAR-J CSF1R 0 : 1	CAR-J WT 0 : 1	3	3	3.600000000325565e-07	4.551383170199516e-08	0.9999999641361397
		CAR-J CSF1R 1:10	CAR-J CSF1R 1 : 3	3	3	5.29705375	0.6696922579781097	0.5107123954425896
		CAR-J CSF1R 1:10	CAR-J CSF1R 1 : 1	3	3	24.046305349999997	3.0401097073769736	0.006464134113775222
		CAR-J CSF1R 1:10	CAR-J CSF1R 3 : 1	3	3	35.42249168333333	4.478370346652101	0.0002300798530781023
		CAR-J CSF1R 1:10	CAR-J WT 1:10	3	3	8.084665886666667	1.022122562498143	0.318928140087015
		CAR-J CSF1R 1 : 3	CAR-J CSF1R 1 : 1	3	3	18.749251599999997	2.3704174493988637	0.027931673734408635
		CAR-J CSF1R 1 : 3	CAR-J CSF1R 3 : 1	3	3	30.125437933333327	3.808678088673991	0.0011000215493821575
		CAR-J CSF1R 1 : 3	CAR-J WT 1 : 3	3	3	-6.54230929	-0.8271265665014754	0.41792515653924855
		CAR-J CSF1R 1 : 1	CAR-J CSF1R 3 : 1	3	3	11.37618633333333	1.4382606392751274	0.16582515066325487
		CAR-J CSF1R 1 : 1	CAR-J WT 1 : 1	3	3	-26.16386770333333	-3.307827420041913	0.0035126957329796316
		CAR-J CSF1R 3 : 1	CAR-J WT 3 : 1	3	3	-26.606522499999993	-3.363791075363428	0.003088586092991452
		CAR-J WT 0 : 1	CAR-J WT 1:10	3	3	6.6652355100000005	0.8426677978579655	0.40937894624116655
		CAR-J WT 0 : 1	CAR-J WT 1 : 3	3	3	-2.6646859166666665	-0.3368890731635429	0.7397100458818988
		CAR-J WT 0 : 1	CAR-J WT 1 : 1	3	3	-3.5369927300000006	-0.4471724773051169	0.6595556993930565
		CAR-J WT 0 : 1	CAR-J WT 3 : 1	3	3	7.396538806666667	0.9351245066484957	0.36087855183125384
		CAR-J WT 1:10	CAR-J WT 1 : 3	3	3	-9.329921426666667	-1.1795568710215085	0.2520179072734561
		CAR-J WT 1:10	CAR-J WT 1 : 1	3	3	-10.20222824	-1.2898402751630824	0.21182212315980586
		CAR-J WT 1:10	CAR-J WT 3 : 1	3	3	0.7313032966666668	0.09245670879053013	0.9272550486874966
		CAR-J WT 1 : 3	CAR-J WT 1 : 1	3	3	-0.872306813333334	-0.11028340414157398	0.9132837696529201
		CAR-J WT 1 : 3	CAR-J WT 3 : 1	3	3	10.061224723333334	1.2720135798120387	0.21796029915010529
		CAR-J WT 1 : 1	CAR-J WT 3 : 1	3	3	10.933531536666667	1.3822969839536126	0.18212408324700258
id	Test	Group 1	Group 2	Size 1	Size 2	muDiff	t stat	pvalue	tails	DF	alpha	Reject
Holm-Sidak	Protected	CAR-J CSF1R 0 : 1	CAR-J CSF1R 1:10	3	3	-1.4194300166666665	-0.17945471912634564	0.9996090595526932	2	20	0.05	False
		CAR-J CSF1R 0 : 1	CAR-J CSF1R 1 : 3	3	3	3.877623733333334	0.4902375388517642	0.9990380509871846				False
		CAR-J CSF1R 0 : 1	CAR-J CSF1R 1 : 1	3	3	22.62687533333333	2.860654988250628	0.1685085384145627				False
		CAR-J CSF1R 0 : 1	CAR-J CSF1R 3 : 1	3	3	34.00306166666666	4.298915627525755	0.008360312478745469				True
		CAR-J CSF1R 0 : 1	CAR-J WT 0 : 1	3	3	3.600000000325565e-07	4.551383170199516e-08	0.9999999641361397				False
		CAR-J CSF1R 1:10	CAR-J CSF1R 1 : 3	3	3	5.29705375	0.6696922579781097	0.9967151638685023				False
		CAR-J CSF1R 1:10	CAR-J CSF1R 1 : 1	3	3	24.046305349999997	3.0401097073769736	0.1216431580836651				False
		CAR-J CSF1R 1:10	CAR-J CSF1R 3 : 1	3	3	35.42249168333333	4.478370346652101	0.005736143283157302				True
		CAR-J CSF1R 1:10	CAR-J WT 1:10	3	3	8.084665886666667	1.022122562498143	0.9900387178606671				False
		CAR-J CSF1R 1 : 3	CAR-J CSF1R 1 : 1	3	3	18.749251599999997	2.3704174493988637	0.3994595532716615				False
		CAR-J CSF1R 1 : 3	CAR-J CSF1R 3 : 1	3	3	30.125437933333327	3.808678088673991	0.024996698069221446				True
		CAR-J CSF1R 1 : 3	CAR-J WT 1 : 3	3	3	-6.54230929	-0.8271265665014754	0.9948347750377573				False
		CAR-J CSF1R 1 : 1	CAR-J CSF1R 3 : 1	3	3	11.37618633333333	1.4382606392751274	0.9541467042139576				False
		CAR-J CSF1R 1 : 1	CAR-J WT 1 : 1	3	3	-26.16386770333333	-3.307827420041913	0.07123215991162135				False
		CAR-J CSF1R 3 : 1	CAR-J WT 3 : 1	3	3	-26.606522499999993	-3.363791075363428	0.06579001587200728				False
		CAR-J WT 0 : 1	CAR-J WT 1:10	3	3	6.6652355100000005	0.8426677978579655	0.9948347750377573				False
		CAR-J WT 0 : 1	CAR-J WT 1 : 3	3	3	-2.6646859166666665	-0.3368890731635429	0.9990380509871846				False
		CAR-J WT 0 : 1	CAR-J WT 1 : 1	3	3	-3.5369927300000006	-0.4471724773051169	0.9990380509871846				False
		CAR-J WT 0 : 1	CAR-J WT 3 : 1	3	3	7.396538806666667	0.9351245066484957	0.9927319599081488				False
		CAR-J WT 1:10	CAR-J WT 1 : 3	3	3	-9.329921426666667	-1.1795568710215085	0.977060412278818				False
		CAR-J WT 1:10	CAR-J WT 1 : 1	3	3	-10.20222824	-1.2898402751630824	0.9718574394590186				False
		CAR-J WT 1:10	CAR-J WT 3 : 1	3	3	0.7313032966666668	0.09245670879053013	0.9996090595526932				False
		CAR-J WT 1 : 3	CAR-J WT 1 : 1	3	3	-0.872306813333334	-0.11028340414157398	0.9996090595526932				False
		CAR-J WT 1 : 3	CAR-J WT 3 : 1	3	3	10.061224723333334	1.2720135798120387	0.9718574394590186				False
		CAR-J WT 1 : 1	CAR-J WT 3 : 1	3	3	10.933531536666667	1.3822969839536126	0.9599134462295513				False
