## Supplementary material for "CSF1R-CAR T cells induce CSF1R signalling and promote cancer cell growth": Code and Western RAW data: carp_holmsidak_stats.csv

id	way	df1	df2	f stat	f_crit	pvalue	alpha	Reject
ANOVA	1	11	24	30.999774599792396	2.216308645558174	1.6835532967718336e-11	0.05	True
id	Test	Group 1	Group 2	Size 1	Size 2	muDiff	t stat	pvalue	tails	DF	alpha
FisherLSD	Protected	CAR-P CSF1R 0 : 1	CAR-P CSF1R 1:10	3	3	27.542406999999997	4.222767325149135	0.00029967826875343384	2	24	0.05
		CAR-P CSF1R 0 : 1	CAR-P CSF1R 1 : 3	3	3	29.509185333333335	4.524311314453022	0.000139225050820313
		CAR-P CSF1R 0 : 1	CAR-P CSF1R 1 : 1	3	3	16.618902000000002	2.5479892278643486	0.017655677167813577
		CAR-P CSF1R 0 : 1	CAR-P CSF1R 3 : 1	3	3	-10.3781473	-1.5911645381619959	0.12465988559589869
		CAR-P CSF1R 0 : 1	CAR-P CSF1R 10:1	3	3	-61.5700722	-9.439846310209312	1.4969001593811981e-09
		CAR-P CSF1R 0 : 1	CAR-P WT 0 : 1	3	3	-3.33333333379926e-07	-5.110624894112541e-08	0.9999999596455462
		CAR-P CSF1R 1:10	CAR-P CSF1R 1 : 3	3	3	1.9667783333333375	0.30154398930388665	0.7655970552986893
		CAR-P CSF1R 1:10	CAR-P CSF1R 1 : 1	3	3	-10.923504999999995	-1.6747780972847865	0.10696117678874262
		CAR-P CSF1R 1:10	CAR-P CSF1R 3 : 1	3	3	-37.9205543	-5.813931863311131	5.393334225223256e-06
		CAR-P CSF1R 1:10	CAR-P CSF1R 10:1	3	3	-89.1124792	-13.662613635358447	8.144596108650148e-13
		CAR-P CSF1R 1:10	CAR-P WT 1:10	3	3	-26.090719429999996	-4.000196406168773	0.0005266466420716931
		CAR-P CSF1R 1 : 3	CAR-P CSF1R 1 : 1	3	3	-12.890283333333333	-1.9763220865886733	0.05972029016010527
		CAR-P CSF1R 1 : 3	CAR-P CSF1R 3 : 1	3	3	-39.88733263333334	-6.115475852615018	2.566777717705193e-06
		CAR-P CSF1R 1 : 3	CAR-P CSF1R 10:1	3	3	-91.07925753333333	-13.964157624662334	5.102585021177219e-13
		CAR-P CSF1R 1 : 3	CAR-P WT 1 : 3	3	3	-25.10884031666667	-3.849655931001502	0.0007697528235186546
		CAR-P CSF1R 1 : 1	CAR-P CSF1R 3 : 1	3	3	-26.9970493	-4.139153766026344	0.00037048668924177797
		CAR-P CSF1R 1 : 1	CAR-P CSF1R 10:1	3	3	-78.1889742	-11.987835538073663	1.2763790024905575e-11
		CAR-P CSF1R 1 : 1	CAR-P WT 1 : 1	3	3	-24.18491626666667	-3.7080010535153236	0.0010981153786266962
		CAR-P CSF1R 3 : 1	CAR-P CSF1R 10:1	3	3	-51.1919249	-7.848681772047317	4.417724208671814e-08
		CAR-P CSF1R 3 : 1	CAR-P WT 3 : 1	3	3	3.5501379700000006	0.5443027045344034	0.5912548892039764
		CAR-P CSF1R 10:1	CAR-P WT 10:1	3	3	22.888448699999998	3.5092282709246216	0.0018007734070906167
		CAR-P WT 0 : 1	CAR-P WT 1:10	3	3	1.4516879033333334	0.2225709700866107	0.8257527107432336
		CAR-P WT 0 : 1	CAR-P WT 1 : 3	3	3	4.40034535	0.674655434557769	0.5063422925196122
		CAR-P WT 0 : 1	CAR-P WT 1 : 1	3	3	-7.566013933333334	-1.1600117745447263	0.25745420381446005
		CAR-P WT 0 : 1	CAR-P WT 3 : 1	3	3	-6.828008996666666	-1.0468617825213435	0.30559254201463526
		CAR-P WT 0 : 1	CAR-P WT 10:1	3	3	-38.68162316666667	-5.930617988178442	4.042132761838957e-06
		CAR-P WT 1:10	CAR-P WT 1 : 3	3	3	2.948657446666667	0.4520844644711583	0.6552677008140837
		CAR-P WT 1:10	CAR-P WT 1 : 1	3	3	-9.017701836666667	-1.382582744631337	0.17952398278140813
		CAR-P WT 1:10	CAR-P WT 3 : 1	3	3	-8.2796969	-1.2694327526079543	0.21645894245941433
		CAR-P WT 1:10	CAR-P WT 10:1	3	3	-40.13331107	-6.153188958265052	2.3406744442677763e-06
		CAR-P WT 1 : 3	CAR-P WT 1 : 1	3	3	-11.966359283333334	-1.8346672091024954	0.07898159252994241
		CAR-P WT 1 : 3	CAR-P WT 3 : 1	3	3	-11.228354346666666	-1.7215172170791124	0.09802412852492948
		CAR-P WT 1 : 3	CAR-P WT 10:1	3	3	-43.08196851666667	-6.605273422736211	7.845133920270086e-07
		CAR-P WT 1 : 1	CAR-P WT 3 : 1	3	3	0.7380049366666679	0.11314999202338279	0.9108528040257104
		CAR-P WT 1 : 1	CAR-P WT 10:1	3	3	-31.115609233333334	-4.770606213633716	7.441277517195033e-05
		CAR-P WT 3 : 1	CAR-P WT 10:1	3	3	-31.85361417	-4.8837562056570984	5.582357500699686e-05
id	Test	Group 1	Group 2	Size 1	Size 2	muDiff	t stat	pvalue	tails	DF	alpha	Reject
Holm-Sidak	Protected	CAR-P CSF1R 0 : 1	CAR-P CSF1R 1:10	3	3	27.542406999999997	4.222767325149135	0.006869926585929553	2	24	0.05	True
		CAR-P CSF1R 0 : 1	CAR-P CSF1R 1 : 3	3	3	29.509185333333335	4.524311314453022	0.003336056800157028				True
		CAR-P CSF1R 0 : 1	CAR-P CSF1R 1 : 1	3	3	16.618902000000002	2.5479892278643486	0.2612736787478893				False
		CAR-P CSF1R 0 : 1	CAR-P CSF1R 3 : 1	3	3	-10.3781473	-1.5911645381619959	0.7976412550579053				False
		CAR-P CSF1R 0 : 1	CAR-P CSF1R 10:1	3	3	-61.5700722	-9.439846310209312	4.939770403833421e-08				True
		CAR-P CSF1R 0 : 1	CAR-P WT 0 : 1	3	3	-3.33333333379926e-07	-5.110624894112541e-08	0.9999999596455462				False
		CAR-P CSF1R 1:10	CAR-P CSF1R 1 : 3	3	3	1.9667783333333375	0.30154398930388665	0.9969810754930749				False
		CAR-P CSF1R 1:10	CAR-P CSF1R 1 : 1	3	3	-10.923504999999995	-1.6747780972847865	0.7702188424972719				False
		CAR-P CSF1R 1:10	CAR-P CSF1R 3 : 1	3	3	-37.9205543	-5.813931863311131	0.00014560981463296319				True
		CAR-P CSF1R 1:10	CAR-P CSF1R 10:1	3	3	-89.1124792	-13.662613635358447	2.850608638027552e-11				True
		CAR-P CSF1R 1:10	CAR-P WT 1:10	3	3	-26.090719429999996	-4.000196406168773	0.011001528391671456				True
		CAR-P CSF1R 1 : 3	CAR-P CSF1R 1 : 1	3	3	-12.890283333333333	-1.9763220865886733	0.6266526834995343				False
		CAR-P CSF1R 1 : 3	CAR-P CSF1R 3 : 1	3	3	-39.88733263333334	-6.115475852615018	7.443387900596399e-05				True
		CAR-P CSF1R 1 : 3	CAR-P CSF1R 10:1	3	3	-91.07925753333333	-13.964157624662334	1.836930607623799e-11				True
		CAR-P CSF1R 1 : 3	CAR-P WT 1 : 3	3	3	-25.10884031666667	-3.849655931001502	0.015282996032382812				True
		CAR-P CSF1R 1 : 1	CAR-P CSF1R 3 : 1	3	3	-26.9970493	-4.139153766026344	0.008119078190155338				True
		CAR-P CSF1R 1 : 1	CAR-P CSF1R 10:1	3	3	-78.1889742	-11.987835538073663	4.3396886084678954e-10				True
		CAR-P CSF1R 1 : 1	CAR-P WT 1 : 1	3	3	-24.18491626666667	-3.7080010535153236	0.020659268084821325				True
		CAR-P CSF1R 3 : 1	CAR-P CSF1R 10:1	3	3	-51.1919249	-7.848681772047317	1.4136707787715252e-06				True
		CAR-P CSF1R 3 : 1	CAR-P WT 3 : 1	3	3	3.5501379700000006	0.5443027045344034	0.9953364630154428				False
		CAR-P CSF1R 10:1	CAR-P WT 10:1	3	3	22.888448699999998	3.5092282709246216	0.03192250827613219				True
		CAR-P WT 0 : 1	CAR-P WT 1:10	3	3	1.4516879033333334	0.2225709700866107	0.9969810754930749				False
		CAR-P WT 0 : 1	CAR-P WT 1 : 3	3	3	4.40034535	0.674655434557769	0.9928553418442212				False
		CAR-P WT 0 : 1	CAR-P WT 1 : 1	3	3	-7.566013933333334	-1.1600117745447263	0.9313707593541474				False
		CAR-P WT 0 : 1	CAR-P WT 3 : 1	3	3	-6.828008996666666	-1.0468617825213435	0.9459351487582568				False
		CAR-P WT 0 : 1	CAR-P WT 10:1	3	3	-38.68162316666667	-5.930617988178442	0.00011317354146733738				True
		CAR-P WT 1:10	CAR-P WT 1 : 3	3	3	2.948657446666667	0.4520844644711583	0.9953364630154428				False
		CAR-P WT 1:10	CAR-P WT 1 : 1	3	3	-9.017701836666667	-1.382582744631337	0.8865708177646108				False
		CAR-P WT 1:10	CAR-P WT 3 : 1	3	3	-8.2796969	-1.2694327526079543	0.9127796983667302				False
		CAR-P WT 1:10	CAR-P WT 10:1	3	3	-40.13331107	-6.153188958265052	7.021785012084614e-05				True
		CAR-P WT 1 : 3	CAR-P WT 1 : 1	3	3	-11.966359283333334	-1.8346672091024954	0.7089117659480866				False
		CAR-P WT 1 : 3	CAR-P WT 3 : 1	3	3	-11.228354346666666	-1.7215172170791124	0.7640994899130316				False
		CAR-P WT 1 : 3	CAR-P WT 10:1	3	3	-43.08196851666667	-6.605273422736211	2.4319628965541185e-05				True
		CAR-P WT 1 : 1	CAR-P WT 3 : 1	3	3	0.7380049366666679	0.11314999202338279	0.9969810754930749				False
		CAR-P WT 1 : 1	CAR-P WT 10:1	3	3	-31.115609233333334	-4.770606213633716	0.0018586591482772086				True
		CAR-P WT 3 : 1	CAR-P WT 10:1	3	3	-31.85361417	-4.8837562056570984	0.001450400614090297				True
