## Supplementary material for "CSF1R-CAR T cells induce CSF1R signalling and promote cancer cell growth": Code and Western RAW data: output_combined_heatmap.txt

id	fdr.pvalue.2m_vs_0m	fdr.pvalue.5m_vs_0m	2m_vs_0m	5m_vs_0m
PERT-PSP_VIRUS_INFECTION	0.00034375	0.00034375	3.4879	3.5822
PERT-PSP_VANADATE	0.00034375	0.00034375	5.4891	5.4417
PERT-PSP_UV	0.00034375	0.00034375	5.5977	5.4405
PERT-PSP_U0126	0.00034375	0.00034375	-3.6293	-3.626
PERT-PSP_TNF	0.00034375	0.00034375	5.2825	5.4975
PERT-PSP_THROMBIN	0.00034375	0.00034375	5.0385	5.0238
PERT-PSP_SPHINGOSINE_1_PHOSPHATE	0.00034375	0.00034375	3.5454	3.626
PERT-PSP_SORBITOL	0.00810039581479549	0.00179844352887319	-3.3316	-3.8268
PERT-PSP_PHORBOL_ESTER_IONOMYCIN	0.00034375	0.00034375	4.6103	4.6838
PERT-PSP_PHORBOL_ESTER	0.00034375	0.00034375	5.0979	4.9706
PERT-PSP_PDGF	0.00034375	0.00034375	3.5681	3.5419
PERT-PSP_PAR2_ACTIVATING_PEPTIDE	0.000641399416909621	0.00034375	3.5787	3.6098
PERT-PSP_PAR1_ACTIVATING_PEPTIDE	0.000641399416909621	0.00034375	3.5282	3.6362
PERT-PSP_OKADAIC_ACID	0.00034375	0.00034375	4.6222	4.7334
PERT-PSP_LPS	0.00034375	0.00034375	4.1763	4.1894
PERT-PSP_LPA	0.00034375	0.00034375	3.5937	3.5386
PERT-PSP_INSULIN	0.00034375	0.00034375	5.104	4.9969
PERT-PSP_IMATINIB	0.977861791874315	1	0.127	0.0238
PERT-PSP_IL_2	0.00034375	0.00034375	4.9791	5.0752
PERT-PSP_IL_1B	0.00034375	0.00034375	4.71	4.663
PERT-PSP_IL_1A	0.00034375	0.00034375	4.6243	4.7229
PERT-PSP_HGF	0.00034375	0.00034375	4.1597	4.2024
PERT-PSP_HEREGULIN	0.00034375	0.00034375	3.5561	3.6256
PERT-PSP_H2O2	0.433841553093441	0.0426880811496196	-1.2462	-2.8009
PERT-PSP_GEFITINIB	0.0529520385406599	0.217076338928857	-2.5307	-1.8393
PERT-PSP_FIBRONECTIN	0.00034375	0.00034375	3.5396	3.6016
PERT-PSP_FGF2	0.563886867182343	1	-0.9894	-0.0467
PERT-PSP_FGF1	0.00034375	0.00034375	3.5637	3.5238
PERT-PSP_ETOPOSIDE	0.0408402936498741	0.0484600061293288	-2.7014	-2.6881
PERT-PSP_ERLOTINIB	0.00034375	0.00034375	-4.1814	-4.2487
PERT-PSP_EGF	0.977861791874315	0.326295306318828	-0.1252	-1.4959
PERT-PSP_DASATINIB	0.00034375	0.00034375	-4.1915	-4.1682
PERT-PSP_CYCLIC_STRETCH	0.00034375	0.00034375	3.4939	3.5678
PERT-PSP_CXCL12	0.00034375	0.00034375	3.5335	3.6065
PERT-PSP_CISPLATIN	0.00034375	0.00034375	4.1265	4.2205
PERT-PSP_BACTERIAL_INFECTION	0.00034375	0.00034375	3.5219	3.6132
PERT-PSP_ARSENITE	0.0999649978003205	0.0063909622755699	-2.3191	-3.1382
PERT-PSP_ANTI_TCR	0.00034375	0.000641399416909621	3.2722	3.1754
PERT-PSP_ANTI_IGM	0.00034375	0.00034375	4.1924	4.2831
PERT-PSP_ANTI_CD3	0.00034375	0.00034375	8.6096	7.9859
PERT-PSP_ANISOMYCIN	0.00034375	0.00034375	4.638	4.6957
PERT-P100-DIA2_SOTRASTAURIN	0.24866832014258	0.24866832014258	-1.7337	-1.7466
PERT-P100-DIA2_RGFP966	0.0607913934124236	0.18299577181129	-2.4495	-1.9584
PERT-P100-DIA2_RESVERATROL	0.08434658779713	0.203508078183256	-2.3461	-1.8917
PERT-P100-DIA2_PAZOPANIB	0.84496228935567	0.492554652022389	-0.3902	1.1638
PERT-P100-DIA2_LOSMAPIMOD	0.0830197108355445	0.196944757284357	-2.3628	-1.876
PERT-P100-DIA2_LENALIDOMIDE	0.852417244038951	0.482616551591701	-0.3848	1.1773
PERT-P100-DIA2_IPI145	0.00180469219971927	0.000641399416909621	3.0378	3.4523
PERT-P100-DIA2_GELDANAMYCIN	0.0724471717122572	0.197470790661641	-2.3577	-1.8948
PERT-P100-DIA2_CI-994	0.080494289090193	0.211008062636902	-2.3597	-1.8718
PATH-WP_Non-small_cell_lung_cancer	0.00034375	0.00034375	4.0177	3.9946
PATH-NP_TWEAK_PATHWAY	0.00034375	0.00034375	5.3056	5.2704
PATH-NP_TSLP_PATHWAY	0.00034375	0.00183102420835946	5.3538	4.1863
PATH-NP_TIE2_PATHWAY	0.035934760865123	0.080494289090193	-2.8807	-2.4518
PATH-NP_T_CELL_RECEPTOR_PATHWAY	0.00284440582948046	0.00124180596217384	2.8381	3.2058
PATH-NP_PROLACTIN_PATHWAY	0.66438682455424	0.381239202888258	-0.7428	1.3941
PATH-NP_OXYTOCIN_PATHWAY	0.00034375	0.00034375	4.6207	4.668
PATH-NP_NOTCH_PATHWAY	0.00034375	0.00034375	5.1529	4.9164
PATH-NP_LEPTIN_PATHWAY	0.00034375	0.00034375	5.064	4.6324
PATH-NP_KIT_RECEPTOR_PATHWAY	0.0196548418024928	0.0245677467204376	3.0562	2.9038
PATH-NP_IL33_PATHWAY	0.00034375	0.00034375	5.5071	5.666
PATH-NP_GLP1_PATHWAY	0.0063909622755699	0.00853076244639762	-3.3924	-3.4031
PATH-NP_FGF1_PATHWAY	0.932019762130392	1	-0.234	0.0479
PATH-NP_EGFR1_PATHWAY	0.00757084475332811	0.0194910151174215	3.6886	3.3399
PATH-NP_CRH_PATHWAY	0.00034375	0.00034375	5.2524	5.3458
PATH-NP_CCR7_PATHWAY	0.353940025073806	0.587865991934493	-1.4763	0.9379
PATH-NP_B_CELL_RECEPTOR_PATHWAY	0.00034375	0.00034375	4.323	4.0445
PATH-NP_AGE_RAGE_PATHWAY	0.00034375	0.00034375	5.082	4.8593
PATH-BI_ISCHEMIA	0.0134196447935995	0.00125856443563873	2.7865	3.1212
KINASE-PSP_ZAP70	0.00034375	0.00282057067837289	4.2664	3.8907
KINASE-PSP_Syk/SYK	0.00034375	0.000641399416909621	4.3507	3.9121
KINASE-PSP_Src/SRC	0.657108431607937	0.587865991934493	-0.7711	-0.9125
KINASE-PSP_Ret/RET	0.0063909622755699	0.00034375	-3.4478	-4.2776
KINASE-PSP_PDGFRB	0.000641399416909621	0.00034375	3.2143	3.3183
KINASE-PSP_MKK7/MAP2K7	0.0543831168831169	0.0054923107649291	-2.591	-3.1549
KINASE-PSP_MKK4/MAP2K4	0.012718742356525	0.000641399416909621	-3.3983	-3.736
KINASE-PSP_MEKK6/MAP3K6	0.0252834814587803	0.00180469219971927	-2.8969	-3.3861
KINASE-PSP_MEK1/MAP2K1	0.367485119047619	0.703541786189656	-1.4234	-0.7034
KINASE-PSP_LYN	0.776481088317624	0.769653563942395	0.5182	0.5369
KINASE-PSP_Lck/LCK	0.00034375	0.00034375	5.691	5.2707
KINASE-PSP_Fyn/FYN	0.611884859795138	0.715574242101486	0.8689	-0.64
KINASE-PSP_EGFR	0.00231683001488388	0.0098833761612967	2.8117	2.5856
KINASE-PSP_AXL	0.310816852787656	0.0174547762615043	-1.5644	-2.7158
KINASE-PSP_ASK1/MAP3K5	0.0246190313980626	0.00341675035979417	-2.8964	-3.2311
KINASE-PSP_Abl/ABL1	0.211008062636902	0.938313378448725	1.841	0.2173
KINASE-iKiP_ZAP70	0.24866832014258	0.134283143371326	1.7477	2.0539
KINASE-iKiP_YES1	0.000641399416909621	0.00232883092687471	-4.1775	-3.9466
KINASE-iKiP_TYRO3	0.29784555520586	0.703541786189656	-1.5887	-0.6807
KINASE-iKiP_TXK	0.533749065985259	0.971918372495457	-1.0337	-0.145
KINASE-iKiP_TNK1	0.358868045542809	0.125989171178676	1.4479	2.0074
KINASE-iKiP_TEK	0.853034247947126	0.0970921929546176	-0.3757	2.3767
KINASE-iKiP_TEC	0.938313378448725	0.660920250483068	-0.2078	0.7871
KINASE-iKiP_SYK	0.0515010023599868	0.285142490908539	-2.6042	-1.6415
KINASE-iKiP_SRMS	0.00235344458707745	0.126016890918361	-3.8373	-2.2174
KINASE-iKiP_ROS1	0.899020669498297	0.0578075184808885	0.2939	2.6718
KINASE-iKiP_RET	0.000641399416909621	0.00735056632772389	-3.9209	-3.2618
KINASE-iKiP_PTK6	0.812159165817703	0.41438154871491	-0.484	1.308
KINASE-iKiP_PTK2B	0.00557040998217469	0.00282057067837289	3.3239	3.3163
KINASE-iKiP_PTK2.FAK	0.73801280659489	0.728019042581328	0.601	0.615
KINASE-iKiP_PDGFRA	0.25194178458991	0.105118149324861	-1.7527	-2.2502
KINASE-iKiP_NTRK3	0.19575119996272	0.100627375838304	-1.8998	-2.3165
KINASE-iKiP_NTRK2	0.74695725311696	0.633139822690248	0.7016	0.8326
KINASE-iKiP_NTRK1	0.297353911139194	0.536677793140692	-1.5885	1.0326
KINASE-iKiP_NPM1:ALK	0.0527656981414287	0.0970921929546176	-2.6495	-2.298
KINASE-iKiP_MUSK	0.534689344697481	0.496541042369518	-1.0558	-1.115
KINASE-iKiP_MST1R	0.587865991934493	0.196944757284357	0.939	1.8856
KINASE-iKiP_MET	0.083376940128058	0.358868045542809	-2.285	-1.4446
KINASE-iKiP_MATK.CTK	0.16295344837482	0.735868934558891	-2.056	-0.65
KINASE-iKiP_MAPK8.JNK1	0.0358581610518394	0.00770988407137951	-2.8292	-3.1511
KINASE-iKiP_MAPK3.ERK1	0.0709907242488029	0.165241801709838	2.1963	1.8524
KINASE-iKiP_MAPK10.JNK3	0.0375983689948167	0.00682453779266768	-2.7965	-3.1856
KINASE-iKiP_MAPK1.ERK2	0.0666508803209271	0.0645639414240825	2.262	2.3401
KINASE-iKiP_LYNB.LYN	0.256616293838617	0.0979586491397515	-1.7208	-2.3897
KINASE-iKiP_LYNA.LYN	0.0063909622755699	0.633139822690248	-3.2178	-0.8312
KINASE-iKiP_LTK	0.0116439081189796	0.0582484999662914	-3.4216	-2.6284
KINASE-iKiP_LCK	0.227521646587175	0.0997063111411608	-1.8129	-2.3534
KINASE-iKiP_KIT	0.284942391736194	0.950191352030616	-1.6476	-0.191
KINASE-iKiP_JAK3	0.145481459910697	0.633139822690248	-2.0999	0.8275
KINASE-iKiP_ITK	0.0724471717122572	0.0582484999662914	2.1013	2.4829
KINASE-iKiP_INSRR	0.941894712204256	0.117648547904286	-0.2117	2.214
KINASE-iKiP_INSR	0.0385357213147018	0.659663191659984	-2.7292	-0.786
KINASE-iKiP_IGF1R	0.308427199226038	0.137943966855944	1.5568	2.1327
KINASE-iKiP_HCK	0.244542239114029	0.353940025073806	-1.7458	-1.4545
KINASE-iKiP_FRK	0.118359796516109	0.805338469326024	-2.0201	0.4662
KINASE-iKiP_FLT4	0.0778731622827215	0.660920250483068	-2.3025	-0.795
KINASE-iKiP_FLT3	0.0278585287810192	0.373023187504177	-2.977	-1.3725
KINASE-iKiP_FGR	0.433841553093441	0.492316949789314	-1.2549	1.109
KINASE-iKiP_FGFR3	0.0724471717122572	0.297093570052549	-2.031	-1.5709
KINASE-iKiP_FGFR2	0.804881427653867	0.165657949458131	-0.4667	-1.9705
KINASE-iKiP_FGFR1	0.256714415218142	0.0624619752585682	-1.6772	-2.5061
KINASE-iKiP_FES	0.00447275684467335	0.0261354541816727	-3.8748	-3.0708
KINASE-iKiP_FER	0.0101211625842088	0.0424511753011344	-3.5728	-2.8597
KINASE-iKiP_ERBB4	0.618965107040091	0.131310421332819	-0.8584	2.048
KINASE-iKiP_EPHB4	0.0992558752884661	0.66438682455424	-2.3619	-0.7372
KINASE-iKiP_EPHB3	0.0925831922370287	0.112053749359449	-2.3957	-2.2726
KINASE-iKiP_EPHB2	0.659663191659984	0.196944757284357	-0.763	1.8986
KINASE-iKiP_EPHB1	0.728019042581328	0.657108431607937	-0.6045	0.7737
KINASE-iKiP_EPHA8	0.0178491549061056	0.659663191659984	-3.2099	-0.7701
KINASE-iKiP_EPHA7	0.381190400488996	0.715572457966373	1.3807	0.7046
KINASE-iKiP_EPHA6	0.130830489192264	0.098063726618989	2.1546	2.2946
KINASE-iKiP_EPHA5	0.810624461858544	0.0970921929546176	-0.4561	2.3185
KINASE-iKiP_EPHA3	0.310747823096047	0.91610570358425	-1.5485	-0.2356
KINASE-iKiP_EPHA2	0.0408402936498741	0.38698240989046	-2.7667	1.3527
KINASE-iKiP_EPHA1	0.0701626678390475	0.37815360053465	-2.627	-1.3791
KINASE-iKiP_EGFR	0.757162712241876	0.482616551591701	-0.5644	1.1469
KINASE-iKiP_DDR2	0.0295728277413805	0.457759822673483	-2.867	-1.2087
KINASE-iKiP_CSF1R.FMS	0.4586529318542	0.76104246360459	-1.2224	0.5539
KINASE-iKiP_BMX	0.836961451247166	0.0645639414240825	0.3954	2.4777
KINASE-iKiP_AXL	0.535778713168972	0.482616551591701	-1.055	1.155
KINASE-iKiP_ALK	0.91610570358425	0.205328355676226	0.2502	1.8682
KINASE-iKiP_ABL2	0.101124723630073	0.293379592883608	-2.3148	-1.6381
DISEASE-PSP_type_2_diabetes	0.00034375	0.00034375	4.061	4.225
DISEASE-PSP_neuroblastoma	0.297093570052549	0.514293671260509	-1.5836	-1.0568
DISEASE-PSP_HNSCC	0.00034375	0.00034375	-3.4854	-3.6284
DISEASE-PSP_glioma	0.00034375	0.00034375	3.5731	3.5567
DISEASE-PSP_breast_cancer	0.0457577898124166	0.0892797985821242	2.6849	2.4298
DISEASE-PSP_acute_myelogenous_leukemia	0.00034375	0.00034375	3.6319	3.6396
