## Supplementary material for "CSF1R-CAR T cells induce CSF1R signalling and promote cancer cell growth": Code and Western RAW data: output_parameters.txt

## 2024-08-29 16:43:26.867028
input gct:	/mnt/c/Users/redas/Desktop/jupyter_directory/salomon_lab_folder/car_target_project/28bbz_raji/pY_data/qvalue.gct
gene.set.database:	/mnt/c/Users/redas/Desktop/jupyter_directory/salomon_lab_folder/car_target_project/database/ptm.sig.db.all.flanking.human.v2.0.0.gmt
sample.norm.type:	none
weight:	1
statistic:	area.under.RES
output.score.type	NES
nperm:	10000
global.fdr:	TRUE
min.overlap:	3
correl.type:	z.score
export.signat.gct:	FALSE
run.parallel:	TRUE
